# The Siberian wild apple, *Malus baccata* (L.) Borkh., is an additional contributor to the genomes of cultivated European and Chinese apples

**DOI:** 10.1101/2021.09.19.460969

**Authors:** Xilong Chen, Amandine Cornille, Na An, Libo Xing, Juanjuan Ma, Caiping Zhao, Yibin Wang, Mingyu Han, Dong Zhang

## Abstract

It is crucial to understand domestication to unravel the evolutionary processes that shape the divergence of populations. Differences in life-history traits have probably led to marked differences in the mode and speed of evolution between trees and annuals, particularly the extent of crop-wild gene flow during domestication. Apple is an iconic tree and major fruit crop grown worldwide. The contribution of wild apple species to the genetic makeup of the cultivated apple genome remains a topic of intense investigations. We used population genomics in combination with SNPs to investigate the contributions of the two known wild apple relatives, *Malus sylvestris* and *Malus sieversii*, and a supposed contributor, *Malus baccata*, to European and Chinese rootstock and dessert genomes, with a focus on the extent of wild-crop gene flow during apple domestication. We showed that the European dessert and rootstock apples form a specific gene pool, whereas the Chinese dessert and rootstock apples were a mixture of three wild gene pools. Coalescent-based inferences and gene flow estimates indicated that *M. baccata* is an additional contributor to the genome of both European and Chinese cultivated apples through wild-to-crop introgressions. We also confirmed previous results on the contribution of *M. sylvestris* to the cultivated apple genome, and provided insights into the origin of the apple rootstock. This study further demonstrates the role of gene flow during apple domestication, as seen in other woody perennials, and show that domestication of the apple tree involved several wild apple species.
