## Supplementary material for "The Siberian wild apple, *Malus baccata* (L.) Borkh., is an additional contributor to the genomes of cultivated European and Chinese apples": Table S1

### Sheet: Table S1
Table S1 Details for each Malus accession used in this study, and for each step of analyses.
Individual ID	Sample accession	Sample type	Genotype or species	Country_location	Repository (name of the place/instute where the material is originated)	USE (cult_rootstock or cult_dessert or cult_ornemantal or wild_natural_population)	group name	accession ID	Number of individuals	Cultivar/botanical_variety/clone names	Removed because of unclear passeport data (1)	Clone and duplicate samples (19)	Structure round 1, K=5, N=168						Other wild Malus species (N=13)	Misidentified wild individuals (N=5)	Admixed wild individuals (N=15)	Structure round 2, K=5
													Q1	Q2	Q3	Q4	Q5	Group				Q1	Q2	Q3	Q4	Q5	Group
C98_Wc_China	SRS1462334	Duan et al. 2017 - Full genome	Malus asiatica	China	NA	cult_dessert	CULT_CHN	CULT_ASI_CHN_ncC98	1	Binzi			0	0.218	0	0.7819	0	CULT_CHN				0	0.218	0	0.7819	0	CULT_CHN
C97_Wc_China	SRS1462335	Duan et al. 2017 - Full genome	Hybrid	China	NA	cult_dessert	CULT_CHN	CULT_HYB_CHN_ncC97	1	Pingpo			0.1065	0.2619	0	0.5721	0.0595	CULT_CHN				0.1065	0.2619	0	0.5721	0.0595	CULT_CHN
C99_Wc_China	SRS1462336	Duan et al. 2017 - Full genome	Hybrid	China	NA	cult_dessert	CULT_CHN	CULT_HYB_CHN_ncC99	1	Xiangguo			0	1	0	0	0	CULT_CHN				0	1	0	0	0	CULT_CHN
A24_W_USA	SRS1462367	Duan et al. 2017 - Full genome	Malus angustifolia	USA	NA	wild_natural_population	WILD	WILD_ANG_USA_ncA24	1	NA			0	0	1	0	0	NorthA				0	0	1	0	0	NorthA
D-48	PC-62	RNAseq	Malus asiatica	China	Institute of Pomology of Hebei	cult_dessert	CULT_CHN	CULT_ASI_CHN_D48	1	Baishaguo			0.5449	0.2625	0	0.1821	0.0105	CULT_CHN				0.5449	0.2625	0	0.1821	0.0105	CULT_CHN
D-53	PX-05	RNAseq	Malus asiatica	China	Institute of Pomology of Liaoning	cult_dessert	CULT_CHN	CULT_ASI_CHN_D53	1	Binzi		Y	NA	NA	NA	NA	NA	NA				NA	NA	NA	NA	NA	NA
D-46	PC-47	RNAseq	Malus asiatica	China	Institute of Pomology of Hebei	cult_dessert	CULT_CHN	CULT_ASI_CHN_D46	1	Xiaomengou Naizi			0	0.2628	0	0.7371	0	CULT_CHN				0	0.2628	0	0.7371	0	CULT_CHN
D-47	PC-52	RNAseq	Malus asiatica	China	Institute of Pomology of Hebei	cult_dessert	CULT_CHN	CULT_ASI_CHN_D47	1	Binzi-3		Y	NA	NA	NA	NA	NA	NA				NA	NA	NA	NA	NA	NA
W-19	PS-20	RNAseq	Malus baccata	China	Institute of Pomology of Shanxi	wild_natural_population	WILD	WILD_BAC_CHN_W19	1	Weeping Branch Baccata			0	1	0	0	0	BAC				0	1	0	0	0	BAC_HUP
W-14	PC-44	RNAseq	Malus baccata	China	Institute of Pomology of Hebei	wild_natural_population	WILD	WILD_BAC_CHN_W14	1	Zhuifengshan Baccata No.2			0	0.7794	0	0.2205	0	BAC				0	0.7794	0	0.2205	0	BAC_HUP
W-12	PC-41	RNAseq	Malus baccata	China	Institute of Pomology of Hebei	wild_natural_population	WILD	WILD_BAC_CHN_W12	1	Kelegou Baccata			0.3138	0.6321	0	0.0541	0	BAC				0.3138	0.6321	0	0.0541	0	BAC_HUP
W-13	PC-42	RNAseq	Malus baccata	China	Institute of Pomology of Hebei	wild_natural_population	WILD	WILD_BAC_CHN_W13	1	High Resistance Baccata			0	1	0	0	0	BAC				0	1	0	0	0	BAC_HUP
W-26	PX-03	RNAseq	Malus baccata	China	Institute of Pomology of Liaoning	wild_natural_population	WILD	WILD_BAC_CHN_W26	1	Baccata Zhaai76			0	1	0	0	0	BAC				0	1	0	0	0	BAC_HUP
W-24	PX-01	RNAseq	Malus baccata	China	Institute of Pomology of Liaoning	wild_natural_population	WILD	WILD_BAC_CHN_W24	1	Baccata		Y	NA	NA	NA	NA	NA	NA				NA	NA	NA	NA	NA	NA
R-67	YL-31	RNAseq	Malus baccata	China	Apple Demonstration Nursery of Yangling Modern Agriculture Technology Park	wild_natural_population	WILD	WILD_BAC_CHN_R67	1	Baccata Y-B009			0.5396	0.3245	0	0.1359	0	BAC			Y	NA	NA	NA	NA	NA	NA
W-15	PC-45	RNAseq	Malus baccata	China	Institute of Pomology of Hebei	wild_natural_population	WILD	WILD_BAC_CHN_W15	1	Reservoir Baccata			0	0.6616	0	0.3384	0	BAC				0	0.6616	0	0.3384	0	BAC_HUP
W-16	PC-46	RNAseq	Malus baccata	China	Institute of Pomology of Hebei	wild_natural_population	WILD	WILD_BAC_CHN_W16	1	Very Big-fruit Baccata			0.3446	0.6525	0	0.0029	0	BAC				0.3446	0.6525	0	0.0029	0	BAC_HUP
W-17	PS-01	RNAseq	Malus baccata	China	Institute of Pomology of Shanxi	wild_natural_population	WILD	WILD_BAC_CHN_W17	1	Y-B094 Baccata			0	1	0	0	0	BAC				0	1	0	0	0	BAC_HUP
W-18	PS-16	RNAseq	Malus baccata	China	Institute of Pomology of Shanxi	wild_natural_population	WILD	WILD_BAC_CHN_W18	1	Commen Baccata No.2			0	1	0	0	0	BAC				0	1	0	0	0	BAC_HUP
W-25	PX-02	RNAseq	Malus baccata	China	Institute of Pomology of Liaoning	wild_natural_population	WILD	WILD_BAC_CHN_W25	1	Baccata Manshurica		Y	NA	NA	NA	NA	NA	NA				NA	NA	NA	NA	NA	NA
R-68	PS-12	RNAseq	Malus baccata	China	Institute of Pomology of Shanxi	wild_natural_population	WILD	WILD_BAC_CHN_R68	1	Baccata AC6			1	0	0	0	0	BAC		Y		NA	NA	NA	NA	NA	NA
W-20	PS-22	RNAseq	Malus baccata	China	Institute of Pomology of Shanxi	wild_natural_population	WILD	WILD_BAC_CHN_W20	1	Big-fruit Baccata No.2			0.5002	0.4998	0	0	0	BAC			Y	NA	NA	NA	NA	NA	NA
W-31	PX-22	RNAseq	Malus baccata	China	Institute of Pomology of Liaoning	wild_natural_population	WILD	WILD_BAC_CHN_W31	1	Baccata Himalaica			0.0918	0.7855	0	0.0623	0.0604	BAC				0.0918	0.7855	0	0.0623	0.0604	BAC_HUP
A25_W_Russia	SRS1462368	Duan et al. 2017 - Full genome	Malus baccata	Russia	NA	wild_natural_population	WILD	WILD_BAC_RUS_ncA25	1	Mandshurica 2330			0.157	0.5056	0	0.1179	0.2195	BAC			Y	NA	NA	NA	NA	NA	NA
C108_Wc_China	SRS1490486	Duan et al. 2017 - Full genome	Malus baccata var. cerasifera	China	NA	wild_natural_population	WILD	WILD_BAC_CHN_ncC108	1	Yingtaoye Haitang			0.1558	0.8158	0	0.011	0.0175	BAC				0.1558	0.8158	0	0.011	0.0175	BAC_HUP
C123_Wc_China	SRS1462341	Duan et al. 2017 - Full genome	Malus baccata var. xiaojinensis	China	NA	wild_natural_population	WILD	WILD_BAC_CHN_ncC123	1	Xiaojin Haitang			0.3516	0.3547	0.2937	0	0	BAC			Y	NA	NA	NA	NA	NA	NA
W-32	PX-23	RNAseq	Malus floribunda	China	Institute of Pomology of Liaoning	cult_ornemantal	CULT_ORN	CULT_FLOR_CHN_W32	1	Duohua Haitang			0	0.3961	0	0.6039	0	CULT_ORN				0	0.3961	0	0.6039	0	CULT_ORN
A26_W_USA	SRS1462369	Duan et al. 2017 - Full genome	Malus coronaria	USA	NA	wild_natural_population	WILD	WILD_COR_USA_ncA26	1	Wynema			0.4511	0	0.5489	0	0	NorthA			Y	NA	NA	NA	NA	NA	NA
D-66	YL-75	RNAseq	Malus domestica	Australia	Apple Demonstration Nursery of Yangling Modern Agriculture Technology Park	cult_dessert	CULT_DOM	CULT_DOM_AUS_D66	1	Granny smith		Y	NA	NA	NA	NA	NA	NA				NA	NA	NA	NA	NA	NA
A10_D_Australia	SRS1462353	Duan et al. 2017 - Full genome	Malus domestica	Australia	NA	cult_dessert	CULT_DOM	CULT_DOM_AUS_ncA10	1	Granny Smith			0.8196	0	0	0.0485	0.1318	CULT_DOM				0.8196	0	0	0.0485	0.1318	CULT_DOM
A18_D_Canada	SRS1462361	Duan et al. 2017 - Full genome	Malus domestica	Canada	NA	cult_dessert	CULT_DOM	CULT_DOM_CAN_ncA18	1	Wijcik McIntosh			0.769	0	0	0.1319	0.0991	CULT_DOM				0.769	0	0	0.1319	0.0991	CULT_DOM
R5_D_Canada	SRS1462406	Duan et al. 2017 - Full genome	Malus domestica	Canada	NA	cult_rootstock	CULT_ROOT	CULT_ROOT_DOM_CAN_ncR5	1	Budagovsky 54-118			0.4893	0.3413	0	0.1694	0	CULT_ROOT				0.4893	0.3413	0	0.1694	0	CULT_ROOT_EU
R6_D_Canada	SRS1462407	Duan et al. 2017 - Full genome	Malus domestica	Canada	NA	cult_rootstock	CULT_ROOT	CULT_ROOT_DOM_CAN_ncR6	1	Budagovski No 9			0.6547	0	0	0.2025	0.1427	CULT_ROOT				0.6547	0	0	0.2025	0.1427	CULT_ROOT_EU
D-62	YL-68	RNAseq	Malus domestica	China	Apple Demonstration Nursery of Yangling Modern Agriculture Technology Park	cult_dessert	CULT_DOM	CULT_DOM_CHN_D62	1	Qinguan			0.9643	0	0	0	0.0356	CULT_DOM				0.9643	0	0	0	0.0356	CULT_DOM
D-49	PS-03	RNAseq	Malus domestica	China	Institute of Pomology of Shanxi	cult_dessert	CULT_DOM	CULT_DOM_CHN_D49	1	Danxia			1	0	0	0	0	CULT_DOM				1	0	0	0	0	CULT_DOM
R2_D_CzeCh	SRS1462403	Duan et al. 2017 - Full genome	Malus domestica	Czech Republic	NA	cult_rootstock	CULT_ROOT	CULT_ROOT_DOM_CZE_ncR2	1	J-TE-G			0.6468	0.1377	0	0.1496	0.0658	CULT_ROOT				0.6468	0.1377	0	0.1496	0.0658	CULT_ROOT_EU
A03_D_France	SRS1462346	Duan et al. 2017 - Full genome	Malus domestica	France	NA	cult_dessert	CULT_DOM	CULT_DOM_FRA_ncA03	1	Calville Blanc			0.9129	0	0	0.0546	0.0325	CULT_DOM				0.9129	0	0	0.0546	0.0325	CULT_DOM
A12_D_France	SRS1462355	Duan et al. 2017 - Full genome	Malus domestica	France	NA	cult_dessert	CULT_DOM	CULT_DOM_FRA_ncA12	1	Lady			0.3403	0	0	0.584	0.0757	CULT_DOM				0.3403	0	0	0.584	0.0757	CULT_DOM
A23_D_Germany	SRS1462366	Duan et al. 2017 - Full genome	Malus domestica	Germany	NA	cult_dessert	CULT_DOM	CULT_DOM_DEU_ncA23	1	Usterapfel			0.5464	0	0	0.2392	0.2144	CULT_DOM				0.5464	0	0	0.2392	0.2144	CULT_DOM
A01_D_Israel	SRS1462344	Duan et al. 2017 - Full genome	Malus domestica	Israel	NA	cult_dessert	CULT_DOM	CULT_DOM_ISR_ncA01	1	Anna			0.6009	0	0	0.292	0.1071	CULT_DOM				0.6009	0	0	0.292	0.1071	CULT_DOM
A08_D_Japan	SRS1462351	Duan et al. 2017 - Full genome	Malus domestica	Japan	NA	cult_dessert	CULT_DOM	CULT_DOM_JPN_ncA08	1	Fuji Red Sport Type 2			1	0	0	0	0	CULT_DOM				1	0	0	0	0	CULT_DOM
D-63	YL-69	RNAseq	Malus domestica	New Zealand	Apple Demonstration Nursery of Yangling Modern Agriculture Technology Park	cult_dessert	CULT_DOM	CULT_DOM_NZL_D63	1	Gala		Y	NA	NA	NA	NA	NA	NA				NA	NA	NA	NA	NA	NA
A09_D_NewZealand	SRS1462352	Duan et al. 2017 - Full genome	Malus domestica	New Zealand	NA	cult_dessert	CULT_DOM	CULT_DOM_NZL_ncA09	1	Gala			1	0	0	0	0	CULT_DOM				1	0	0	0	0	CULT_DOM
R1_D_Poland	SRS1462402	Duan et al. 2017 - Full genome	Malus domestica	Poland	NA	cult_rootstock	CULT_ROOT	CULT_ROOT_DOM_POL_ncR1	1	P.22			0	1	0	0	0	CULT_ROOT				0	1	0	0	0	CULT_ROOT_EU
A02_D_Russia	SRS1462345	Duan et al. 2017 - Full genome	Malus domestica	Russia	NA	cult_dessert	CULT_DOM	CULT_DOM_RUS_ncA02	1	Antonovka 1.5 pounds			0.4457	0	0	0.2519	0.3024	CULT_DOM				0.4457	0	0	0.2519	0.3024	CULT_DOM
A15_D_Russia	SRS1462358	Duan et al. 2017 - Full genome	Malus domestica	Russia	NA	cult_dessert	CULT_DOM	CULT_DOM_RUS_ncA15	1	Novosibirski Sweet			0.3999	0.3597	0	0.1381	0.1023	CULT_DOM				0.3999	0.3597	0	0.1381	0.1023	CULT_DOM
A19_D_Russia	SRS1462362	Duan et al. 2017 - Full genome	Malus domestica	Russia	NA	cult_dessert	CULT_DOM	CULT_DOM_RUS_ncA19	1	Yellow Transparent			0.5103	0	0	0.1844	0.3054	CULT_DOM				0.5103	0	0	0.1844	0.3054	CULT_DOM
A04_D_UK	SRS1462347	Duan et al. 2017 - Full genome	Malus domestica	United Kingdom	NA	cult_dessert	CULT_DOM	CULT_DOM_GBR_ncA04	1	Chisel Jersey			0.6428	0	0	0.1071	0.2501	CULT_DOM				0.6428	0	0	0.1071	0.2501	CULT_DOM
A05_D_UK	SRS1462348	Duan et al. 2017 - Full genome	Malus domestica	United Kingdom	NA	cult_dessert	CULT_DOM	CULT_DOM_GBR_ncA05	1	Cox's Orange Pippin			0.9705	0	0	0.0113	0.0182	CULT_DOM				0.9705	0	0	0.0113	0.0182	CULT_DOM
A20_D_UK	SRS1462363	Duan et al. 2017 - Full genome	Malus domestica	United Kingdom	NA	cult_dessert	CULT_DOM	CULT_DOM_GBR_ncA20	1	Pixie			1	0	0	0	0	CULT_DOM				1	0	0	0	0	CULT_DOM
A22_D_UK	SRS1462365	Duan et al. 2017 - Full genome	Malus domestica	United Kingdom	NA	cult_dessert	CULT_DOM	CULT_DOM_GBR_ncA22	1	Greensleeves			0.9186	0	0	0	0.0813	CULT_DOM				0.9186	0	0	0	0.0813	CULT_DOM
R3_D_UK	SRS1462404	Duan et al. 2017 - Full genome	Malus domestica	United Kingdom	NA	cult_rootstock	CULT_ROOT	CULT_ROOT_DOM_GBR_ncR3	1	M.9 (Troch Strain)			0.3765	0.2743	0	0.3492	0	CULT_ROOT				0.3765	0.2743	0	0.3492	0	CULT_ROOT_EU
R4_D_UK	SRS1462405	Duan et al. 2017 - Full genome	Malus domestica	United Kingdom	NA	cult_rootstock	CULT_ROOT	CULT_ROOT_DOM_GBR_ncR4	1	M.26		Y	NA	NA	NA	NA	NA	NA				NA	NA	NA	NA	NA	NA
R7_D_UK	SRS1462408	Duan et al. 2017 - Full genome	Malus domestica	United Kingdom	NA	cult_rootstock	CULT_ROOT	CULT_ROOT_DOM_GBR_ncR7	1	M.7			0.8343	0	0	0.0729	0.0928	CULT_ROOT				0.8343	0	0	0.0729	0.0928	CULT_ROOT_EU
D-64	YL-71	RNAseq	Malus domestica	USA	Apple Demonstration Nursery of Yangling Modern Agriculture Technology Park	cult_dessert	CULT_DOM	CULT_DOM_USA_D64	1	Jonagold		Y	NA	NA	NA	NA	NA	NA				NA	NA	NA	NA	NA	NA
D-65	YL-72	RNAseq	Malus domestica	USA	Apple Demonstration Nursery of Yangling Modern Agriculture Technology Park	cult_dessert	CULT_DOM	CULT_DOM_USA_D65	1	Golden delicious		Y	NA	NA	NA	NA	NA	NA				NA	NA	NA	NA	NA	NA
A06_D_USA	SRS1462349	Duan et al. 2017 - Full genome	Malus domestica	USA	NA	cult_dessert	CULT_DOM	CULT_DOM_USA_ncA06	1	Delicious			1	0	0	0	0	CULT_DOM				1	0	0	0	0	CULT_DOM
A07_D_USA	SRS1462350	Duan et al. 2017 - Full genome	Malus domestica	USA	NA	cult_dessert	CULT_DOM	CULT_DOM_USA_ncA07	1	Esopus Spitzenburg			0.9695	0	0	0	0.0304	CULT_DOM				0.9695	0	0	0	0.0304	CULT_DOM
A11_D_USA	SRS1462354	Duan et al. 2017 - Full genome	Malus domestica	USA	NA	cult_dessert	CULT_DOM	CULT_DOM_USA_ncA11	1	Jonathan			1	0	0	0	0	CULT_DOM				1	0	0	0	0	CULT_DOM
A13_D_USA	SRS1462356	Duan et al. 2017 - Full genome	Malus domestica	USA	NA	cult_dessert	CULT_DOM	CULT_DOM_USA_ncA13	1	Liberty			0.72	0.025	0	0.1221	0.1328	CULT_DOM				0.72	0.025	0	0.1221	0.1328	CULT_DOM
A14_D_USA	SRS1462357	Duan et al. 2017 - Full genome	Malus domestica	USA	NA	cult_dessert	CULT_DOM	CULT_DOM_USA_ncA14	1	Northern Spy			0.9797	0	0	0.0112	0.0092	CULT_DOM				0.9797	0	0	0.0112	0.0092	CULT_DOM
A16_D_USA	SRS1462359	Duan et al. 2017 - Full genome	Malus domestica	USA	NA	cult_dessert	CULT_DOM	CULT_DOM_USA_ncA16	1	Rhode Island Greening			0.814	0	0	0.1046	0.0814	CULT_DOM				0.814	0	0	0.1046	0.0814	CULT_DOM
A17_D_USA	SRS1462360	Duan et al. 2017 - Full genome	Malus domestica	USA	NA	cult_dessert	CULT_DOM	CULT_DOM_USA_ncA17	1	Rome Beauty Law			0.839	0	0	0.0733	0.0877	CULT_DOM				0.839	0	0	0.0733	0.0877	CULT_DOM
A21_D_USA	SRS1462364	Duan et al. 2017 - Full genome	Malus domestica	USA	NA	cult_dessert	CULT_DOM	CULT_DOM_USA_ncA21	1	Honeycrisp			0.7768	0	0	0	0.2231	CULT_DOM				0.7768	0	0	0	0.2231	CULT_DOM
R8_D_USA	SRS1462409	Duan et al. 2017 - Full genome	Malus domestica	USA	NA	cult_rootstock	CULT_ROOT	CULT_ROOT_DOM_USA_ncR8	1	G210			0.308	0.5237	0	0.1149	0.0534	CULT_ROOT				0.308	0.5237	0	0.1149	0.0534	CULT_ROOT_EU
A00_D_USA	SRS1461164	Duan et al. 2017 - Full genome	Malus domestica	USA	NA	cult_dessert	CULT_DOM	CULT_DOM_USA_ncA00	1	Golden Delicious			1	0	0	0	0	CULT_DOM				1	0	0	0	0	CULT_DOM
R10_D_USA	SRS1462410	Duan et al. 2017 - Full genome	Malus domestica	USA	NA	cult_rootstock	CULT_ROOT	CULT_ROOT_DOM_USA_ncR10	1	MM.106			0	1	0	0	0	CULT_ROOT				0	1	0	0	0	CULT_ROOT_EU
R11_D_USA	SRS1462411	Duan et al. 2017 - Full genome	Malus domestica	USA	NA	cult_rootstock	CULT_ROOT	CULT_ROOT_DOM_USA_ncR11	1	G16			0.5727	0.1671	0	0.2186	0.0416	CULT_ROOT				0.5727	0.1671	0	0.2186	0.0416	CULT_ROOT_EU
R12_D_USA	SRS1462412	Duan et al. 2017 - Full genome	Malus domestica	USA	NA	cult_rootstock	CULT_ROOT	CULT_ROOT_DOM_USA_ncR12	1	G41			0.7832	0	0	0.2168	0	CULT_ROOT				0.7832	0	0	0.2168	0	CULT_ROOT_EU
A27_W_UK	SRS1462370	Duan et al. 2017 - Full genome	Malus florentina	United Kingdom	NA	wild_natural_population	WILD	WILD_FLO_GBR_ncA27	1	Skopje P2			0	0	1	0	0	Other_WILD	Y			NA	NA	NA	NA	NA	NA
A29_W_USA	SRS1462371	Duan et al. 2017 - Full genome	Malus fusca	USA	NA	wild_natural_population	WILD	WILD_FUC_USA_ncA29	1	NA			0	0.084	0.8392	0.0176	0.0591	NorthA				0	0.084	0.8392	0.0176	0.0591	NorthA
D-54	PX-08	RNAseq	Malus halliana	China	Institute of Pomology of Liaoning	wild_natural_population	WILD	WILD_HAL_CHN_D54	1	Halliana			0.7479	0	0	0.1136	0.1385	Other_WILD	Y			NA	NA	NA	NA	NA	NA
W-21	PS-25	RNAseq	Malus honanensis	China	Institute of Pomology of Shanxi	wild_natural_population	WILD	WILD_HON_CHN_W21	1	Honanensis			0	0	1	0	0	Other_WILD	Y			NA	NA	NA	NA	NA	NA
W-22	PS-26	RNAseq	Malus hupehensis	China	Institute of Pomology of Shanxi	wild_natural_population	WILD	WILD_HUP_CHN_W22	1	Hupehensis			0	0.9989	0.0011	0	0	HUP				0	0.9989	0.0011	0	0	BAC_HUP
W-41L	PX-63	RNAseq	Malus hupehensis	China	Institute of Pomology of Liaoning	wild_natural_population	WILD	WILD_HUP_CHN_W41L	1	hupehensis			0	1	0	0	0	HUP				0	1	0	0	0	BAC_HUP
W-42L	PX-68	RNAseq	Malus hupehensis	China	Institute of Pomology of Liaoning	wild_natural_population	WILD	WILD_HUP_CHN_W42L	1	Hupehensis var. taishanensis Jiang			0.1945	0.8014	0	0	0.0041	HUP				0.1945	0.8014	0	0	0.0041	BAC_HUP
W-45	YL-39	RNAseq	Malus hupehensis	China	Apple Demonstration Nursery of Yangling Modern Agriculture Technology Park	wild_natural_population	WILD	WILD_HUP_CHN_W45	1	Hupehensis var. pinyiensisi Jiandg		Y	NA	NA	NA	NA	NA	NA				NA	NA	NA	NA	NA	NA
C113_Wc_China	SRS1462342	Duan et al. 2017 - Full genome	Malus hupehensis	China	NA	wild_natural_population	WILD	WILD_HUP_CHN_ncC113	1	Pingyitiancha			0	1	0	0	0	HUP				0	1	0	0	0	BAC_HUP
W-43L	PX-69	RNAseq	Malus ioensis	North America	Institute of Pomology of Liaoning	wild_natural_population	WILD	WILD_IOE_NorthA_W43L	1	Ioensis			0	0	1	0	0	NorthA				0	0	1	0	0	NorthA
A30_W_USA	SRS1462372	Duan et al. 2017 - Full genome	Malus ioensis	USA	NA	wild_natural_population	WILD	WILD_IOE_USA_ncA30	1	NA			0	0	1	0	0	NorthA				0	0	1	0	0	NorthA
W-28	PX-10	RNAseq	Malus kansuensis	China	Institute of Pomology of Liaoning	wild_natural_population	WILD	WILD_KAN_CHN_W28	1	Kansuensis			0	0.5618	0	0.4382	0	Other_WILD	Y			NA	NA	NA	NA	NA	NA
C106_Wc_China	SRS1462340	Duan et al. 2017 - Full genome	Malus melliana	China	NA	wild_natural_population	WILD	WILD_MEL_CHN_ncC106	1	Jianzui Linqin		Y	NA	NA	NA	NA	NA	NA				NA	NA	NA	NA	NA	NA
D-60	PX-64	RNAseq	Malus micromalus	China	Institute of Pomology of Liaoning	wild_natural_population	WILD	WILD_MIC_CHN_D60	1	Micromalus			0.3097	0.5259	0	0.0613	0.103	Other_WILD	Y			NA	NA	NA	NA	NA	NA
C102_Wc_China	SRS1462339	Duan et al. 2017 - Full genome	Malus micromalus	China	NA	cult_ornemantal	CULT-ORN	CULT_ORN_MIC_CHN_ncC102	1	Xifu Haitang			0	0.6882	0	0.3118	0	CULT_ORN				0	0.6882	0	0.3118	0	CULT_ORN
A32_W_Turkey	SRS1462374	Duan et al. 2017 - Full genome	Malus orientalis	Turkey	NA	wild_natural_population	WILD	WILD_ORI_TUR_ncA32	1	99TU-06-01			1	0	0	0	0	Other_WILD	Y			NA	NA	NA	NA	NA	NA
W-40	PX-62	RNAseq	Malus orientalis Ugkutz.	Caucasus	Institute of Pomology of Liaoning	wild_natural_population	WILD	WILD_ORI_Cau_W40	1	Orientalis			0.239	0	0	0.4453	0.3157	Other_WILD	Y			NA	NA	NA	NA	NA	NA
W-36	PX-29	RNAseq	Malus orientalis Ugkutz. subsp. turkmenorum	Turkmenistan	Institute of Pomology of Liaoning	wild_natural_population	WILD	WILD_ORI_TUR_W36	1	Turkmenorum		Y	NA	NA	NA	NA	NA	NA				NA	NA	NA	NA	NA	NA
W-33	PX-24	RNAseq	Malus platycarpa	North America	Institute of Pomology of Liaoning	wild_natural_population	WILD	WILD_PLA_NorthA_W33	1	Bigfruit Crab		Y	NA	NA	NA	NA	NA	NA				NA	NA	NA	NA	NA	NA
W-27	PX-09	RNAseq	Malus prattii	China	Institute of Pomology of Liaoning	wild_natural_population	WILD	WILD_PRA_CHN_W27	1	Prattii		Y	NA	NA	NA	NA	NA	NA				NA	NA	NA	NA	NA	NA
D-59	PX-56	RNAseq	Malus prunifolia	China	Institute of Pomology of Liaoning	cult_rootstock	CULT_ROOT	CULT_ROOT_PRU_CHN_D59	1	Laoshan naizi2			0	1	0	0	0	CULT_ROOT				0	1	0	0	0	CULT_ROOT_CH
D-50	PS-19	RNAseq	Malus prunifolia	China	Institute of Pomology of Shanxi	cult_rootstock	CULT_ROOT	CULT_ROOT_PRU_CHN_D50	1	Baodehaihong			0	0.5245	0	0.4755	0	CULT_ROOT				0	0.5245	0	0.4755	0	CULT_ROOT_CH
C104_Wc_China	SRS1462337	Duan et al. 2017 - Full genome	Malus prunifolia	China	NA	cult_rootstock	CULT_ROOT	CULT_ROOT_PRU_CHN_ncC104	1	Qiuzi			0.0292	0.2448	0	0.726	0	CULT_ROOT				0.0292	0.2448	0	0.726	0	CULT_ROOT_CH
D-58	PX-30	RNAseq	Malus prunifolia	Japan	Institute of Pomology of Liaoning	cult_rootstock	CULT_ROOT	CULT_ROOT_PRU_JPN_D58	1	Prunifolia			0	0.6925	0	0.3074	0	CULT_ROOT				0	0.6925	0	0.3074	0	CULT_ROOT_CH
A33_W_USA	SRS1462375	Duan et al. 2017 - Full genome	Malus prunifolia	USA	NA	cult_rootstock	CULT_ROOT	CULT_ROOT_PRU_USA_ncA33	1	NA	Y		NA	NA	NA	NA	NA	NA				NA	NA	NA	NA	NA	NA
A34_W_Kazakhstan	SRS1462376	Duan et al. 2017 - Full genome	Malus pumila	Kazakhstan	NA	wild_natural_population	WILD	WILD_PUM_KAZ_ncA34	1	NA			0	0	0	1	0	NA	Y			NA	NA	NA	NA	NA	NA
D-57	PX-15	RNAseq	Malus robusta	China	Institute of Pomology of Liaoning	cult_rootstock	CULT_ROOT	CULT_ROOT_ROB_CHN_D57	1	Xianghuang Haitang			0.1188	0.7527	0	0.0431	0.0854	CULT_ROOT				0.1188	0.7527	0	0.0431	0.0854	CULT_ROOT_CH
D-56	PX-14	RNAseq	Malus robusta	China	Institute of Pomology of Liaoning	cult_rootstock	CULT_ROOT	CULT_ROOT_ROB_CHN_D56	1	Robusta (Carr. ) Rehd.			0.4263	0.4934	0	0.0803	0	CULT_ROOT				0.4263	0.4934	0	0.0803	0	CULT_ROOT_CH
C105_Wc_China	SRS1462338	Duan et al. 2017 - Full genome	Malus rockii	China	NA	wild_natural_population	WILD	WILD_BAC_CHN_ncC105	1	Lijiang Shanjingzi			0.425	0.575	0	0	0	BAC				0.425	0.575	0	0	0	BAC_HUP
W-35	PX-28	RNAseq	Malus sieversii	Central Asia	Institute of Pomology of Liaoning	wild_natural_population	WILD	WILD_SIE_CenA_W35	1	Sieversii		Y	NA	NA	NA	NA	NA	NA				NA	NA	NA	NA	NA	NA
W-01	PC-01	RNAseq	Malus sieversii	China	Institute of Pomology of Hebei	wild_natural_population	WILD	WILD_SIE_CHN_W01	1	Xinjiang Wild Apple No.1			0	0	0	1	0	SIE				0	0	0	1	0	SIE
W-02	PC-03	RNAseq	Malus sieversii	China	Institute of Pomology of Hebei	wild_natural_population	WILD	WILD_SIE_CHN_W02	1	Xinjiang Wild Apple No.3			0	0.5329	0	0.4671	0	SIE			Y	NA	NA	NA	NA	NA	NA
W-03	PC-07	RNAseq	Malus sieversii	China	Institute of Pomology of Hebei	wild_natural_population	WILD	WILD_SIE_CHN_W03	1	Xinjiang Wild Apple No.7			0.3454	0	0	0.234	0.4206	SIE			Y	NA	NA	NA	NA	NA	NA
W-04	PC-10	RNAseq	Malus sieversii	China	Institute of Pomology of Hebei	wild_natural_population	WILD	WILD_SIE_CHN_W04	1	Xinjiang Wild Apple No.10			0.4899	0	0	0.2596	0.2505	SIE			Y	NA	NA	NA	NA	NA	NA
W-05	PC-16	RNAseq	Malus sieversii	China	Institute of Pomology of Hebei	wild_natural_population	WILD	WILD_SIE_CHN_W05	1	Xinjiang Wild Apple No.16			0.3718	0.2827	0	0.2116	0.1339	SIE			Y	NA	NA	NA	NA	NA	NA
W-06	PC-19	RNAseq	Malus sieversii	China	Institute of Pomology of Hebei	wild_natural_population	WILD	WILD_SIE_CHN_W06	1	Xinjiang Wild Apple No.19			0.2616	0.1503	0	0.2861	0.302	SIE			Y	NA	NA	NA	NA	NA	NA
W-07	PC-20	RNAseq	Malus sieversii	China	Institute of Pomology of Hebei	wild_natural_population	WILD	WILD_SIE_CHN_W07	1	Xinjiang Wild Apple No.20			0	0	0	1	0	SIE				0	0	0	1	0	SIE
W-08	PC-22	RNAseq	Malus sieversii	China	Institute of Pomology of Hebei	wild_natural_population	WILD	WILD_SIE_CHN_W08	1	Xinjiang Wild Apple No.22			0	0	0	1	0	SIE				0	0	0	1	0	SIE
W-09	PC-24	RNAseq	Malus sieversii	China	Institute of Pomology of Hebei	wild_natural_population	WILD	WILD_SIE_CHN_W09	1	Xinjiang Wild Apple No.24			0.4427	0	0	0.243	0.3143	SIE			Y	NA	NA	NA	NA	NA	NA
W-10	PC-28	RNAseq	Malus sieversii	China	Institute of Pomology of Hebei	wild_natural_population	WILD	WILD_SIE_CHN_W10	1	Xinjiang Wild Apple No.28			0.8155	0.0828	0	0.0174	0.0843	SIE		Y		NA	NA	NA	NA	NA	NA
W-11	PC-30	RNAseq	Malus sieversii	China	Institute of Pomology of Hebei	wild_natural_population	WILD	WILD_SIE_CHN_W11	1	Xinjiang Wild Apple No.30			0.6546	0.1891	0	0.0399	0.1164	SIE		Y		NA	NA	NA	NA	NA	NA
C80_S_Xinjiang	SRS1462318	Duan et al. 2017 - Full genome	Malus sieversii	China	NA	wild_natural_population	WILD	WILD_SIE_CHN_ncC80	1	NA			0	0	0	1	0	SIE				0	0	0	1	0	SIE
C86_S_Xinjiang	SRS1462319	Duan et al. 2017 - Full genome	Malus sieversii	China	NA	wild_natural_population	WILD	WILD_SIE_CHN_ncC86	1	NA			0	0	0	1	0	SIE				0	0	0	1	0	SIE
C87_S_Xinjiang	SRS1462320	Duan et al. 2017 - Full genome	Malus sieversii	China	NA	wild_natural_population	WILD	WILD_SIE_CHN_ncC87	1	NA			0	0	0	1	0	SIE				0	0	0	1	0	SIE
C78_S_Xinjiang	SRS1462321	Duan et al. 2017 - Full genome	Malus sieversii	China	NA	wild_natural_population	WILD	WILD_SIE_CHN_ncC78	1	NA			0	0	0	1	0	SIE				0	0	0	1	0	SIE
C81_S_Xinjiang	SRS1462322	Duan et al. 2017 - Full genome	Malus sieversii	China	NA	wild_natural_population	WILD	WILD_SIE_CHN_ncC81	1	NA			0	0	0	1	0	SIE				0	0	0	1	0	SIE
C88_S_Xinjiang	SRS1462323	Duan et al. 2017 - Full genome	Malus sieversii	China	NA	wild_natural_population	WILD	WILD_SIE_CHN_ncC88	1	NA			0	0	0	1	0	SIE				0	0	0	1	0	SIE
C90_S_Xinjiang	SRS1462324	Duan et al. 2017 - Full genome	Malus sieversii	China	NA	wild_natural_population	WILD	WILD_SIE_CHN_ncC90	1	NA			0	0	0	1	0	SIE				0	0	0	1	0	SIE
C74_S_Xinjiang	SRS1462325	Duan et al. 2017 - Full genome	Malus sieversii	China	NA	wild_natural_population	WILD	WILD_SIE_CHN_ncC74	1	NA			0	0	0	1	0	SIE				0	0	0	1	0	SIE
C77_S_Xinjiang	SRS1462326	Duan et al. 2017 - Full genome	Malus sieversii	China	NA	wild_natural_population	WILD	WILD_SIE_CHN_ncC77	1	NA			0	0	0	1	0	SIE				0	0	0	1	0	SIE
C85_S_Xinjiang	SRS1462327	Duan et al. 2017 - Full genome	Malus sieversii	China	NA	wild_natural_population	WILD	WILD_SIE_CHN_ncC85	1	NA			0	0	0	1	0	SIE				0	0	0	1	0	SIE
C89_S_Xinjiang	SRS1462328	Duan et al. 2017 - Full genome	Malus sieversii	China	NA	wild_natural_population	WILD	WILD_SIE_CHN_ncC89	1	NA			0	0	0	1	0	SIE				0	0	0	1	0	SIE
C93_S_Xinjiang	SRS1462329	Duan et al. 2017 - Full genome	Malus sieversii	China	NA	wild_natural_population	WILD	WILD_SIE_CHN_ncC93	1	NA			0	0	0	1	0	SIE				0	0	0	1	0	SIE
C94_S_Xinjiang	SRS1462330	Duan et al. 2017 - Full genome	Malus sieversii	China	NA	wild_natural_population	WILD	WILD_SIE_CHN_ncC94	1	NA			0	0	0	1	0	SIE				0	0	0	1	0	SIE
C96_S_Xinjiang	SRS1462331	Duan et al. 2017 - Full genome	Malus sieversii	China	NA	wild_natural_population	WILD	WILD_SIE_CHN_ncC96	1	NA		Y	NA	NA	NA	NA	NA	NA				NA	NA	NA	NA	NA	NA
A35_S_Kazakhstan	SRS1462377	Duan et al. 2017 - Full genome	Malus sieversii	Kazakhstan	NA	wild_natural_population	WILD	WILD_SIE_KAZ_ncA35	1	NA			0	0	0	1	0	SIE				0	0	0	1	0	SIE
A36_S_Kazakhstan	SRS1462378	Duan et al. 2017 - Full genome	Malus sieversii	Kazakhstan	NA	wild_natural_population	WILD	WILD_SIE_KAZ_ncA36	1	NA			0	0	0	1	0	SIE				0	0	0	1	0	SIE
A37_S_Kazakhstan	SRS1462379	Duan et al. 2017 - Full genome	Malus sieversii	Kazakhstan	NA	wild_natural_population	WILD	WILD_SIE_KAZ_ncA37	1	NA			0.1869	0	0	0.6753	0.1377	SIE				0.1869	0	0	0.6753	0.1377	SIE
A38_S_Kazakhstan	SRS1462380	Duan et al. 2017 - Full genome	Malus sieversii	Kazakhstan	NA	wild_natural_population	WILD	WILD_SIE_KAZ_ncA38	1	NA			0.2067	0	0	0.6761	0.1172	SIE				0.2067	0	0	0.6761	0.1172	SIE
A39_S_Kazakhstan	SRS1462381	Duan et al. 2017 - Full genome	Malus sieversii	Kazakhstan	NA	wild_natural_population	WILD	WILD_SIE_KAZ_ncA39	1	NA			0.0463	0	0	0.6879	0.2658	SIE				0.0463	0	0	0.6879	0.2658	SIE
A40_S_Kazakhstan	SRS1462382	Duan et al. 2017 - Full genome	Malus sieversii	Kazakhstan	NA	wild_natural_population	WILD	WILD_SIE_KAZ_ncA40	1	NA			0.2896	0	0	0.5138	0.1966	SIE			Y	NA	NA	NA	NA	NA	NA
A41_S_Kazakhstan	SRS1462383	Duan et al. 2017 - Full genome	Malus sieversii	Kazakhstan	NA	wild_natural_population	WILD	WILD_SIE_KAZ_ncA41	1	NA			0.265	0	0	0.6461	0.0889	SIE				0.265	0	0	0.6461	0.0889	SIE
A42_S_Kazakhstan	SRS1462384	Duan et al. 2017 - Full genome	Malus sieversii	Kazakhstan	NA	wild_natural_population	WILD	WILD_SIE_KAZ_ncA42	1	NA			0.192	0	0	0.6768	0.1312	SIE				0.192	0	0	0.6768	0.1312	SIE
A43_S_Kazakhstan	SRS1462385	Duan et al. 2017 - Full genome	Malus sieversii	Kazakhstan	NA	wild_natural_population	WILD	WILD_SIE_KAZ_ncA43	1	NA			0	0	0	1	0	SIE				0	0	0	1	0	SIE
A44_S_Kazakhstan	SRS1462386	Duan et al. 2017 - Full genome	Malus sieversii	Kazakhstan	NA	wild_natural_population	WILD	WILD_SIE_KAZ_ncA44	1	NA			0	0	0	1	0	SIE				0	0	0	1	0	SIE
A45_S_Kazakhstan	SRS1462387	Duan et al. 2017 - Full genome	Malus sieversii	Kazakhstan	NA	wild_natural_population	WILD	WILD_SIE_KAZ_ncA45	1	NA			0	0	0	0.8414	0.1585	SIE				0	0	0	0.8414	0.1585	SIE
A46_S_Kazakhstan	SRS1462388	Duan et al. 2017 - Full genome	Malus sieversii	Kazakhstan	NA	wild_natural_population	WILD	WILD_SIE_KAZ_ncA46	1	NA			0.3783	0	0	0.4754	0.1463	SIE			Y	NA	NA	NA	NA	NA	NA
A47_S_Kazakhstan	SRS1462389	Duan et al. 2017 - Full genome	Malus sieversii	Kazakhstan	NA	wild_natural_population	WILD	WILD_SIE_KAZ_ncA47	1	NA			0.0253	0	0	0.9186	0.0561	SIE				0.0253	0	0	0.9186	0.0561	SIE
A48_S_Kazakhstan	SRS1462390	Duan et al. 2017 - Full genome	Malus sieversii	Kazakhstan	NA	wild_natural_population	WILD	WILD_SIE_KAZ_ncA48	1	NA			0.2652	0	0	0.6027	0.1321	SIE				0.2652	0	0	0.6027	0.1321	SIE
A49_S_Kazakhstan	SRS1462391	Duan et al. 2017 - Full genome	Malus sieversii	Kazakhstan	NA	wild_natural_population	WILD	WILD_SIE_KAZ_ncA49	1	NA			0.5801	0	0	0.2811	0.1387	SIE		Y		NA	NA	NA	NA	NA	NA
W-23	PS-27	RNAseq	Malus sieversii	Kyrgyzstan	Institute of Pomology of Shanxi	wild_natural_population	WILD	WILD_SIE_KGZ_W23	1	Kirghisorum		Y	NA	NA	NA	NA	NA	NA				NA	NA	NA	NA	NA	NA
A31_W_Russia	SRS1462373	Duan et al. 2017 - Full genome	Malus sieversii var. kirghisorum	Russia	NA	wild_natural_population	WILD	WILD_SIE_RUS_ncA31	1	NA			0	0	0	1	0	SIE				0	0	0	1	0	SIE
W-29	PX-19	RNAseq	Malus sikkimensis	China	Institute of Pomology of Liaoning	wild_natural_population	WILD	WILD_SIK_CHN_W29	1	Sikkimensis			0.4232	0.5007	0	0	0.0761	Other_WILD	Y			NA	NA	NA	NA	NA	NA
W-37L	PX-55	RNAseq	Malus sikkimensis	China	Institute of Pomology of Liaoning	wild_natural_population	WILD	WILD_SIK_CHN_W37L	1	Sikkimensis deqin		Y	NA	NA	NA	NA	NA	NA				NA	NA	NA	NA	NA	NA
D-55	PX-12	RNAseq	Malus soulardii	China	Institute of Pomology of Liaoning	wild_natural_population	WILD	WILD_SOU_CHN_D55	1	Soulardii			0.2881	0.6689	0	0.0305	0.0124	Other_WILD	Y			NA	NA	NA	NA	NA	NA
C101_Wc_China	SRS1462332	Duan et al. 2017 - Full genome	Malus spectabilis	China	NA	cult_ornemantal	CULT-ORN	CULT_ORN_SPE_CHN_ncC101	1	Haitanghua			0	0.4591	0	0.5409	0	CULT_ORN				0	0.4591	0	0.5409	0	CULT_ORN
W-34L	PX-25	RNAseq	Malus sylvestris	Eastern Europe	Institute of Pomology of Liaoning	wild_natural_population	WILD	WILD_SYL_EastEur_W34L	1	European Crab Apple		Y	NA	NA	NA	NA	NA	NA				NA	NA	NA	NA	NA	NA
A51_St_Germany	SRS1462393	Duan et al. 2017 - Full genome	Malus sylvestris	Germany	NA	wild_natural_population	WILD	WILD_SYL_DEU_ncA51	1	NA			0	0	0	0	1	SYL				0	0	0	0	1	SYL
A52_St_Germany	SRS1462394	Duan et al. 2017 - Full genome	Malus sylvestris	Germany	NA	wild_natural_population	WILD	WILD_SYL_DEU_ncA52	1	NA			0	0	0	0	1	SYL				0	0	0	0	1	SYL
A53_St_Germany	SRS1462395	Duan et al. 2017 - Full genome	Malus sylvestris	Germany	NA	wild_natural_population	WILD	WILD_SYL_DEU_ncA53	1	NA			0	0	0	0	1	SYL				0	0	0	0	1	SYL
A54_St_Germany	SRS1462396	Duan et al. 2017 - Full genome	Malus sylvestris	Germany	NA	wild_natural_population	WILD	WILD_SYL_DEU_ncA54	1	NA			0	0	0	0	1	SYL				0	0	0	0	1	SYL
A58_St_Norway	SRS1462400	Duan et al. 2017 - Full genome	Malus sylvestris	Norway	NA	wild_natural_population	WILD	WILD_SYL_NOR_ncA58	1	NA			0.6991	0	0	0.0964	0.2044	SYL		Y		NA	NA	NA	NA	NA	NA
A59_St_Russia	SRS1462401	Duan et al. 2017 - Full genome	Malus sylvestris	Russia	NA	wild_natural_population	WILD	WILD_SYL_RUS_ncA59	1	NA			0.2802	0.5136	0	0.1432	0.0629	SYL			Y	NA	NA	NA	NA	NA	NA
A56_St_UK	SRS1462398	Duan et al. 2017 - Full genome	Malus sylvestris	United Kingdom	NA	wild_natural_population	WILD	WILD_SYL_GBR_ncA56	1	NA			0.3599	0	0	0.0151	0.625	SYL				0.3599	0	0	0.0151	0.625	SYL
A50_St_USA	SRS1462392	Duan et al. 2017 - Full genome	Malus sylvestris	USA	NA	wild_natural_population	WILD	WILD_SYL_USA_ncA50	1	NA			0.4401	0	0	0	0.5598	SYL				0.4401	0	0	0	0.5598	SYL
A55_St_Yugoslavia	SRS1462397	Duan et al. 2017 - Full genome	Malus sylvestris	Yugoslavia	NA	wild_natural_population	WILD	WILD_SYL_YUG_ncA55	1	NA			0.1973	0	0	0.0067	0.796	SYL				0.1973	0	0	0.0067	0.796	SYL
A57_St_Yugoslavia	SRS1462399	Duan et al. 2017 - Full genome	Malus sylvestris	Yugoslavia	NA	wild_natural_population	WILD	WILD_SYL_YUG_ncA57	1	NA			0.2078	0	0	0.3875	0.4047	SYL			Y	NA	NA	NA	NA	NA	NA
W-30	PX-20	RNAseq	Malus toringoides	China	Institute of Pomology of Liaoning	wild_natural_population	WILD	WILD_TOR_CHN_W30	1	Toringoides			0	0.6331	0.3669	0	0	Other_WILD	Y			NA	NA	NA	NA	NA	NA
W-44	YL-38	RNAseq	Malus transitoria	North America	Apple Demonstration Nursery of Yangling Modern Agriculture Technology Park	wild_natural_population	WILD	WILD_TRA_NorthA_W44	1	Transitoria			0	0	1	0	0	NorthA				0	0	1	0	0	NorthA
C107_Wc_China	SRS1462343	Duan et al. 2017 - Full genome	Malus x platycarpa	China	NA	wild_natural_population	WILD	WILD_PLA_CHN_ncC107	1	Bianguo Haitang			0.4092	0.4363	0	0.0748	0.0796	Other_WILD	Y			NA	NA	NA	NA	NA	NA
C100_Wc_China	SRS1462333	Duan et al. 2017 - Full genome	Malus robusta	China	NA	cult_rootstock	CULT_ROOT	CULT_ROOT_ROB_CHN_ncC100	1	Bianling Haitang			0	0.5385	0	0.4614	0	CULT_ROOT				0	0.5385	0	0.4614	0	CULT_ROOT_CH
W-39	PX-61	RNAseq	Malus yunnanensis	China	Institute of Pomology of Liaoning	wild_natural_population	WILD	WILD_YUN_CHN_W39	1	Yunanensis			0	0.7524	0	0.2476	0	Other_WILD	Y			NA	NA	NA	NA	NA	NA
D-52	PS-29	RNAseq	Malus zumi	Japan	Institute of Pomology of Shanxi	cult_ornemantal	CULT-ORN	CULT_ORN_ZUM_JPN_D52	1	Zumi			0.6598	0.3402	0	0	0	CULT_ORN				0.6598	0.3402	0	0	0	CULT_ORN
R-72	PX-43	RNAseq	Malus domestica	Japan	Institute of Pomology of Liaoning	cult_rootstock	CULT_ROOT	CULT_ROOT_DOM_JPN_R72	1	JM7			0.728	0	0	0.1943	0.0777	CULT_ROOT				0.728	0	0	0.1943	0.0777	CULT_ROOT_EU
R-69	PX-32	RNAseq	Malus domestica	United Kingdom	Institute of Pomology of Liaoning	cult_rootstock	CULT_ROOT	CULT_ROOT_DOM_GBR_R69	1	M27			0.573	0	0.427	0	0	CULT_ROOT				0.573	0	0.427	0	0	CULT_ROOT_EU
R-70	PX-35	RNAseq	Malus domestica	United Kingdom	Institute of Pomology of Liaoning	cult_rootstock	CULT_ROOT	CULT_ROOT_DOM_GBR_R70	1	M9			0.2819	0.5296	0	0.1318	0.0567	CULT_ROOT				0.2819	0.5296	0	0.1318	0.0567	CULT_ROOT_EU
R-77	YL-10	RNAseq	Malus domestica	USA	Apple Demonstration Nursery of Yangling Modern Agriculture Technology Park	cult_rootstock	CULT_ROOT	CULT_ROOT_DOM_USA_R77	1	MARK			0.6009	0	0	0.399	0	CULT_ROOT				0.6009	0	0	0.399	0	CULT_ROOT_EU
R-75	PX-66	RNAseq	rootstock M8 seeding	USA	Institute of Pomology of Liaoning	cult_rootstock	CULT_ROOT	CULT_ROOT_HYB_USA_R75	1	CG24			1	0	0	0	0	CULT_ROOT				1	0	0	0	0	CULT_ROOT_EU
R-71	PX-37	RNAseq	rootstock Robin X B9	Canada	Institute of Pomology of Liaoning	cult_rootstock	CULT_ROOT	CULT_ROOT_HYB_CAN_R71	1	Ottava3			0.4576	0.3847	0	0.1303	0.0273	CULT_ROOT				0.4576	0.3847	0	0.1303	0.0273	CULT_ROOT_EU
